# Cysteine signaling in plant pathogen response

**DOI:** 10.1101/2025.03.13.642987

**Authors:** Jannis Moormann, Björn Heinemann, Cecile Angermann, Anna Koprivova, Ute Armbruster, Stanislav Kopriva, Tatjana M. Hildebrandt

**Affiliations:** Institute for Plant Sciences, Cluster of Excellence on Plant Sciences (CEPLAS), University of Cologne, Zülpicher Straße 47a, 50674 Cologne, Germany; Molecular Photosynthesis, Cluster of Excellence on Plant Sciences (CEPLAS), Heinrich-Heine-University Düsseldorf, Universitätsstraße 1, D-40225, Düsseldorf, Germany

**Keywords:** amino acid metabolism, sulfur signaling, infochemicals, immunometabolism, mitochondria, proteomics

## Abstract

The amino acid cysteine is the precursor for a wide range of sulfur-containing functional molecules in plants, including enzyme cofactors and defense compounds. Due to its redox active thiol group cysteine is highly reactive. Synthesis and degradation pathways are present in several subcellular compartments to adjust the intracellular cysteine concentration. However, stress conditions can lead to a transient increase in local cysteine levels. Here we investigate links between cysteine homeostasis and metabolic signaling in *Arabidopsis thaliana*. The systemic proteome response to cysteine feeding strongly suggests that Arabidopsis seedlings interpret accumulation of cysteine above a certain threshold as a signal for a biotic threat. Cysteine supplementation of Arabidopsis plants via the roots increases their resistance to the hemibiotrophic bacterium *Pseudomonas syringae* confirming the protective function of the cysteine induced defense pathways. Analysis of mutant plants reveals that the balance of cysteine synthesis between the cytosol and organelles is crucial during Arabidopsis immune response to *Pseudomonas syringae*. The induction profile of pathogen responsive proteins by cysteine provides insight into potential modes of action. Our results highlight the role of cysteine as a metabolic signal in the plant immune response and add evidence to the emerging concept of intracellular organelles as important players in plant stress signaling.
