## Supplementary Dataset S4 for "Cysteine signaling in plant pathogen response"

### Sheet: Info
Suppl. Dataset S4
raw data of Figure 1
		(B) Thiols		(G) Camalexin
		.. Cysteine in µmol ∙ g-1 FW		.. In nmol ∙ g-1 FW
		.. Glutahione in µmol ∙ g-1 FW
raw data of Figure 2
		(B) Thiols		(C) Colony forming units (CFU) assay
		.. Cysteine in nmol ∙ g-1 FW		..in CFU per cm² leaf area
		.. Glutahione in nmol ∙ g-1 FW
raw data of Figure 3 (mass spectrometry data is found in Suppl. Dataset 2)
		(A) Pst infection time series
		.. Cysteine in nmol ∙ g-1 FW
raw data of Figure 4 (mass spectrometry data is found in Suppl. Dataset 2)
		(C) Colony forming units (CFU) assay		(E) Camalexin		(F) Pst infection time series		(G) Pst infection time series
		..in CFU per cm² leaf area		..in nmol ∙ g-1 FW		.. Cysteine in nmol ∙ g-1 FW		.. Glutathione in nmol ∙ g-1 FW

### Sheet: Fig.1 (B) 
			µmol ∙ g-1 FW
	Sample	Treatment	Cysteine	Glutathione
	1	Control	0.072	0.68
	2	Control	0.072	0.566
	3	Control	0.08	0.648
	4	Control	0.094	0.838
	5	Control	0.079	0.684
	6	Control	0.106	0.563
	7	Control	0.058	0.593
	8	Control	0.066	0.481
	9	Control	0.077	0.747
	10	1 mM Cysteine	0.503	1.016
	11	1 mM Cysteine	0.427	0.829
	12	1 mM Cysteine	0.539	1.071
	13	1 mM Cysteine	0.556	1.158
	14	1 mM Cysteine	0.695	1.106
	15	1 mM Cysteine	0.776	1.394
	16	1 mM Cysteine	0.576	0.887
	17	1 mM Cysteine	0.66	1.181

### Sheet: Fig.1 (G)
			nmol ∙ g-1 FW
	Sample	Treatment	Camalexin
	1	Control	0.340086
	2	Control	0.179516
	3	Control	0.129144
	4	Control	0.239943
	5	Control	0.195768
	6	1 mM Cysteine	0.623509
	7	1 mM Cysteine	0.565418
	8	1 mM Cysteine	0.782033
	9	1 mM Cysteine	1.09689
	10	1 mM Cysteine	1.76497

### Sheet: Fig.2 (B) 
			nmol ∙ g-1 FW
	Sample	Treatment	Cysteine	Glutathione
	1	1 mM MES pH 5,8	5.86377	180.16
	2	1 mM MES pH 5,8	6.24131	193.924
	3	1 mM MES pH 5,8	4.79367	177.18
	4	1 mM MES pH 5,8	4.67174	152.332
	5	1 mM MES pH 5,8	4.42458	182.138
	6	1 mM MES pH 5,8	4.53601	196.831
	7	1 mM MES pH 5,8	4.88972	187.953
	8	1 mM MES pH 5,8	4.33945	150.167
	9	1 mM MES pH 5,8	5.50537	161.918
	10	1 mM MES pH 5,8	5.39626	181.415
	11	1 mM MES pH 5,8 + 10 mM Cysteine	16.4341	230.708
	12	1 mM MES pH 5,8 + 10 mM Cysteine	57.3826	225.265
	13	1 mM MES pH 5,8 + 10 mM Cysteine	31.9417	191.926
	14	1 mM MES pH 5,8 + 10 mM Cysteine	32.9801	153.578
	15	1 mM MES pH 5,8 + 10 mM Cysteine	85.601	283.998
	16	1 mM MES pH 5,8 + 10 mM Cysteine	20.6509	212.694
	17	1 mM MES pH 5,8 + 10 mM Cysteine	18.184	210.581
	18	1 mM MES pH 5,8 + 10 mM Cysteine	64.5262	255.123
	19	1 mM MES pH 5,8 + 10 mM Cysteine	8.97629	188.103
	20	1 mM MES pH 5,8 + 10 mM Cysteine	17.6716	196.515

### Sheet: Fig.2 (C)
				CFU per cm² leaf area
				technical Replicates				mean
	Sample	Treatment	days past infection?	A	B	C	D
	1	1 mM MES pH 5,8	0	4761.9	9920.63	6150.79	9325.4	7539.68
	2	1 mM MES pH 5,8	0	9523.81	11111.1	9325.4	11507.9	10367.1
	3	1 mM MES pH 5,8	0	11706.3	8730.16	11309.5	10515.9	10565.5
	4	1 mM MES pH 5,8	0	6349.21	8928.57	7142.86	7341.27	7440.48
	5	1 mM MES pH 5,8	0	11111.1	9126.98	6746.03	7142.86	8531.75
	6	1 mM MES pH 5,8	0	5555.56	8531.75	6746.03	9722.22	7638.89
	7	1 mM MES pH 5,8	0	9523.81	8730.16	9722.22	12698.4	10168.7
	8	1 mM MES pH 5,8	0	7539.68	7936.51	6547.62	6150.79	7043.65
	9	1 mM MES pH 5,8	0	7341.27	5357.14	5555.56	8134.92	6597.22
	10	1 mM MES pH 5,8	0	6944.44	9920.63	5753.97	8134.92	7688.49
	11	1 mM MES pH 5,8	0	9920.63	8333.33	13293.7	7738.1	9821.43
	12	1 mM MES pH 5,8 + 10 mM Cysteine	0	12301.6	9722.22	8531.75	7936.51	9623.02
	13	1 mM MES pH 5,8 + 10 mM Cysteine	0	6150.79	8730.16	7341.27	7341.27	7390.87
	14	1 mM MES pH 5,8 + 10 mM Cysteine	0	5555.56	5357.14	13888.9	8730.16	8382.94
	15	1 mM MES pH 5,8 + 10 mM Cysteine	0	6944.44	7539.68	13492.1	7936.51	8978.17
	16	1 mM MES pH 5,8 + 10 mM Cysteine	0	10912.7	13095.2	14285.7	9722.22	12004
	17	1 mM MES pH 5,8 + 10 mM Cysteine	0	10714.3	8531.75	14682.5	9523.81	10863.1
	18	1 mM MES pH 5,8 + 10 mM Cysteine	0	8730.16	10912.7	6349.21	10515.9	9126.98
	19	1 mM MES pH 5,8 + 10 mM Cysteine	0	9920.63	8134.92	8134.92	8134.92	8581.35
	20	1 mM MES pH 5,8 + 10 mM Cysteine	0	7936.51	6746.03	8333.33	9920.63	8234.13
	21	1 mM MES pH 5,8 + 10 mM Cysteine	0	10119	4761.9	9920.63	9325.4	8531.75
	22	1 mM MES pH 5,8 + 10 mM Cysteine	0	11507.9	8531.75	10912.7	11706.3	10664.7
				CFU per cm² leaf area
				technical Replicates				mean
	Sample	Treatment	days past infection?	A	B	C	D
	23	1 mM MES pH 5,8	3	1.56746e+06	1.56746e+06	2.02381e+06	2.14286e+06	1.8254e+06
	24	1 mM MES pH 5,8	3	1.56746e+06	2.55952e+06	1.64683e+06	2500000	2.06845e+06
	25	1 mM MES pH 5,8	3	2.28175e+06	1.5873e+06	1.64683e+06	1.13095e+06	1.66171e+06
	26	1 mM MES pH 5,8	3	3.4127e+06	2.77778e+06	3.76984e+06	4.0873e+06	3.5119e+06
	27	1 mM MES pH 5,8	3	2.97619e+06	3.39286e+06	3.11508e+06	9.92063e+06	4.85119e+06
	28	1 mM MES pH 5,8	3	1.72619e+06	3.39286e+06	2.75794e+06	1.56746e+06	2.36111e+06
	29	1 mM MES pH 5,8	3	3.78968e+06	4.14683e+06	2.40079e+06	3.15476e+06	3.37302e+06
	30	1 mM MES pH 5,8	3	1.68651e+06	2.93651e+06	2.34127e+06	2.99603e+06	2.49008e+06
	31	1 mM MES pH 5,8	3	3.80952e+06	3.63095e+06	3.23413e+06	3.49206e+06	3.54167e+06
	32	1 mM MES pH 5,8	3	2.81746e+06	3.92857e+06	3.33333e+06	2.38095e+06	3.11508e+06
	33	1 mM MES pH 5,8	3	3.90873e+06	1.68651e+06	5.37698e+06	4.52381e+06	3.87401e+06
	34	1 mM MES pH 5,8 + 10 mM Cysteine	3	992063	892857	932540	2.06349e+06	1.22024e+06
	35	1 mM MES pH 5,8 + 10 mM Cysteine	3	2.51984e+06	1.96429e+06	1.94444e+06	1.88492e+06	2.07837e+06
	36	1 mM MES pH 5,8 + 10 mM Cysteine	3	992063	2.04365e+06	1.40873e+06	2.14286e+06	1.64683e+06
	37	1 mM MES pH 5,8 + 10 mM Cysteine	3	1.11111e+06	1.60714e+06	2.38095e+06	1.13095e+06	1.55754e+06
	38	1 mM MES pH 5,8 + 10 mM Cysteine	3	1.36905e+06	1.56746e+06	1.62698e+06	1.72619e+06	1.57242e+06
	39	1 mM MES pH 5,8 + 10 mM Cysteine	3	1.56746e+06	1.42857e+06	1.64683e+06	1.8254e+06	1.61706e+06
	40	1 mM MES pH 5,8 + 10 mM Cysteine	3	1.21032e+06	1.76587e+06	2.44048e+06	2.42063e+06	1.95933e+06
	41	1 mM MES pH 5,8 + 10 mM Cysteine	3	2.53968e+06	1.19048e+06	2.12302e+06	2.12302e+06	1.99405e+06
	42	1 mM MES pH 5,8 + 10 mM Cysteine	3	1.88492e+06	1.72619e+06	1.15079e+06	2.20238e+06	1.74107e+06
	43	1 mM MES pH 5,8 + 10 mM Cysteine	3	773810	1250000	1.88492e+06	2.1627e+06	1.51786e+06
	44	1 mM MES pH 5,8 + 10 mM Cysteine	3	615079	793651	1.19048e+06	1.05159e+06	912698

### Sheet: Fig. 3 (A) 
				nmol ∙ g-1 FW
	Sample	leaf infiltration with?	hours past infection	Cysteine
	1	nothing (control)	0	6.11952
	2	nothing (control)	0	6.09875
	3	nothing (control)	0	5.01748
	4	nothing (control)	0	5.41755
	5	nothing (control)	0	5.54941
	6	nothing (control)	0	3.14632
	7	nothing (control)	0	4.65317
	8	nothing (control)	0	2.79609
	9	nothing (control)	0	3.93109
	10	P.syringae pv. tomato DC3000	4	7.83026
	11	P.syringae pv. tomato DC3000	4	8.29196
	12	P.syringae pv. tomato DC3000	4	8.66679
	13	P.syringae pv. tomato DC3000	4	6.58868
	14	P.syringae pv. tomato DC3000	4	5.61877
	15	P.syringae pv. tomato DC3000	4	5.11631
	16	P.syringae pv. tomato DC3000	4	4.38828
	17	P.syringae pv. tomato DC3000	4	5.66967
	18	P.syringae pv. tomato DC3000	4	5.1668
	19	MgCl2	4	6.18191
	20	MgCl2	4	6.80671
	21	MgCl2	4	4.47273
	22	MgCl2	4	5.58585
	23	MgCl2	4	5.1139
	24	MgCl2	4	3.75895
	25	MgCl2	4	4.54756
	26	MgCl2	4	4.89652
	27	P.syringae pv. tomato DC3000	12	8.34491
	28	P.syringae pv. tomato DC3000	12	9.85896
	29	P.syringae pv. tomato DC3000	12	10.5654
	30	P.syringae pv. tomato DC3000	12	10.8483
	31	P.syringae pv. tomato DC3000	12	11.0561
	32	MgCl2	12	6.12451
	33	MgCl2	12	6.62626
	34	MgCl2	12	5.39308
	35	MgCl2	12	5.76352
	36	MgCl2	12	6.02541
	37	P.syringae pv. tomato DC3000	24	25.4513
	38	P.syringae pv. tomato DC3000	24	17.3462
	39	P.syringae pv. tomato DC3000	24	23.8676
	40	P.syringae pv. tomato DC3000	24	25.614
	41	MgCl2	24	3.0422
	42	MgCl2	24	3.90867
	43	MgCl2	24	4.10741
	44	MgCl2	24	2.91503
	45	P.syringae pv. tomato DC3000	48	21.0711
	46	P.syringae pv. tomato DC3000	48	23.8873
	47	P.syringae pv. tomato DC3000	48	24.8278
	48	P.syringae pv. tomato DC3000	48	24.4894
	49	P.syringae pv. tomato DC3000	48	28.7852
	50	P.syringae pv. tomato DC3000	48	23.0222
	51	P.syringae pv. tomato DC3000	48	21.9501
	52	P.syringae pv. tomato DC3000	48	17.2437
	53	P.syringae pv. tomato DC3000	48	16.9462
	54	MgCl2	48	5.1502
	55	MgCl2	48	2.80106
	56	MgCl2	48	3.84991
	57	MgCl2	48	4.63117
	58	MgCl2	48	4.81138
	59	MgCl2	48	3.07925
	60	MgCl2	48	2.85
	61	MgCl2	48	2.96925
	62	MgCl2	48	2.81609

### Sheet: Fig. 4 (C)
				CFU per cm² leaf area
				technical Replicates				mean
	Sample	Genotype	days past infection?	A	B	C	D
	1	Col-0	0	7539.68	8531.75	9523.81	9325.4	8730.16
	2	Col-0	0	6150.79	8730.16	9325.4	11507.9	8928.57
	3	Col-0	0	7936.51	7539.68	8730.16	7738.1	7986.11
	4	Col-0	0	7936.51	5357.14	5952.38	7341.27	6646.83
	5	Col-0	0	8730.16	6746.03	9523.81	7738.1	8184.52
	6	Col-0	0	6547.62	8730.16	7539.68	8928.57	7936.51
	7	Col-0	0	7738.1	8928.57	9722.22	9523.81	8978.17
	8	Col-0	0	11111.1	7341.27	8134.92	9325.4	8978.17
	9	oastl-A	0	8928.57	8730.16	11111.1	10912.7	9920.63
	10	oastl-A	0	10714.3	8928.57	10317.5	10912.7	10218.3
	11	oastl-A	0	7738.1	7341.27	7936.51	12103.2	8779.76
	12	oastl-A	0	10317.5	9920.63	12301.6	11507.9	11011.9
	13	oastl-A	0	9722.22	8730.16	8730.16	9920.63	9275.79
	14	oastl-A	0	12896.8	9920.63	9523.81	8730.16	10267.9
	15	oastl-A	0	9920.63	8333.33	7539.68	9325.4	8779.76
	16	oastl-A	0	9126.98	7341.27	9920.63	11706.3	9523.81
	17	oastl-B	0	10714.3	9920.63	10714.3	9722.22	10267.9
	18	oastl-B	0	9523.81	11309.5	11904.8	9126.98	10466.3
	19	oastl-B	0	9325.4	9722.22	11507.9	12103.2	10664.7
	20	oastl-B	0	9523.81	5952.38	8928.57	8333.33	8184.52
	21	oastl-B	0	9523.81	5952.38	7341.27	9920.63	8184.52
	22	oastl-B	0	8928.57	6944.44	11309.5	8333.33	8878.97
	23	oastl-B	0	10317.5	7936.51	11507.9	6944.44	9176.59
	24	oastl-B	0	8928.57	8134.92	8928.57	11309.5	9325.4
	25	oastl-C	0	9285.71	12301.6	8928.57	8928.57	9861.11
	26	oastl-C	0	9523.81	10317.5	9325.4	8730.16	9474.21
	27	oastl-C	0	10714.3	6944.44	10714.3	9722.22	9523.81
	28	oastl-C	0	11309.5	9325.4	12896.8	8928.57	10615.1
	29	oastl-C	0	10714.3	9126.98	11507.9	10912.7	10565.5
	30	oastl-C	0	9920.63	9523.81	9126.98	11706.3	10069.4
	31	oastl-C	0	13492.1	13690.5	13888.9	7341.27	12103.2
	32	oastl-C	0	7936.51	11309.5	9722.22	9523.81	9623.02
	33	Col-0	3	2.77778e+06	2.38095e+06	2.97619e+06	3.96825e+06	3.02579e+06
	34	Col-0	3	3.76984e+06	2.77778e+06	4.56349e+06	2.77778e+06	3.47222e+06
	35	Col-0	3	2.18254e+06	396825	1.38889e+06	396825	1.09127e+06
	36	Col-0	3	595238	793651	1.19048e+06	595238	793651
	37	Col-0	3	4.16667e+06	595238	2.77778e+06	1.78571e+06	2.33135e+06
	38	Col-0	3	2.77778e+06	2.57937e+06	1.38889e+06	1.19048e+06	1.98413e+06
	39	Col-0	3	992063	1.38889e+06	595238	992063	992063
	40	Col-0	3	1.78571e+06	992063	2.18254e+06	n.a.	1.65344e+06
	41	oastl-A	3	6.15079e+06	2.77778e+06	1.5873e+06	2.57937e+06	3.27381e+06
	42	oastl-A	3	8.13492e+06	7.34127e+06	8.53175e+06	5.55556e+06	7.39087e+06
	43	oastl-A	3	1.5873e+07	1.5873e+07	9.92063e+06	1.98413e+07	1.5377e+07
	44	oastl-A	3	4.7619e+06	1.5873e+06	2.38095e+06	2.18254e+06	2.72817e+06
	45	oastl-A	3	4.56349e+06	4.36508e+06	3.37302e+06	n.a.	4.10053e+06
	46	oastl-A	3	2.18254e+06	2.18254e+06	2.97619e+06	n.a.	2.44709e+06
	47	oastl-A	3	3.57143e+06	3.37302e+06	4.56349e+06	2.77778e+06	3.57143e+06
	48	oastl-A	3	6.34921e+06	2.18254e+06	n.a.	n.a.	4.26587e+06
	49	oastl-B	3	6.74603e+06	5.95238e+06	2.77778e+06	1.98413e+06	4.36508e+06
	50	oastl-B	3	1.5873e+06	1.19048e+06	2.97619e+06	1.5873e+06	1.83532e+06
	51	oastl-B	3	4.96032e+06	2.97619e+06	n.a.	n.a.	3.96825e+06
	52	oastl-B	3	2.97619e+06	4.56349e+06	4.16667e+06	2.18254e+06	3.47222e+06
	53	oastl-B	3	2.38095e+06	1.38889e+06	3.37302e+06	1.5873e+06	2.18254e+06
	54	oastl-B	3	4.56349e+06	3.57143e+06	3.1746e+06	1.5873e+06	3.22421e+06
	55	oastl-B	3	1.98413e+06	2.77778e+06	1.38889e+06	2.57937e+06	2.18254e+06
	56	oastl-B	3	2.18254e+06	4.56349e+06	1.98413e+06	2.57937e+06	2.82738e+06
	57	oastl-C	3	4.16667e+06	7.34127e+06	5.15873e+06	4.7619e+06	5.35714e+06
	58	oastl-C	3	8.13492e+06	9.92063e+06	9.12698e+06	n.a.	9.06085e+06
	59	oastl-C	3	6.54762e+06	8.53175e+06	8.92857e+06	3.1746e+06	6.79563e+06
	60	oastl-C	3	1.38889e+07	1.78571e+07	1.78571e+07	5.95238e+06	1.38889e+07
	61	oastl-C	3	9.72222e+06	4.36508e+06	8.13492e+06	4.96032e+06	6.79563e+06
	62	oastl-C	3	1.38889e+07	1.78571e+07	1.19048e+07	1.98413e+07	1.5873e+07
	63	oastl-C	3	7.7381e+06	8.13492e+06	7.53968e+06	5.55556e+06	7.24206e+06
	64	oastl-C	3	8.13492e+06	5.95238e+06	5.95238e+06	n.a.	6.67989e+06

### Sheet: Fig.4 (E)
					nmol ∙ g-1 FW
	Sample	Genotype	leaf infiltration with?	hours past infection?	Camalexin
	1	Col-0	P.syringae pv. tomato DC3000	24	7.36279
	2	Col-0	P.syringae pv. tomato DC3000	24	6.82389
	3	Col-0	P.syringae pv. tomato DC3000	24	7.47418
	4	Col-0	P.syringae pv. tomato DC3000	24	6.01693
	5	Col-0	P.syringae pv. tomato DC3000	24	6.58362
	6	Col-0	MgCl2	24	0.0858676
	7	Col-0	MgCl2	24	0.120209
	8	Col-0	MgCl2	24	0.139138
	9	Col-0	MgCl2	24	0.153986
	10	Col-0	MgCl2	24	0.123656
	11	oastl-A	P.syringae pv. tomato DC3000	24	4.45072
	12	oastl-A	P.syringae pv. tomato DC3000	24	5.46655
	13	oastl-A	P.syringae pv. tomato DC3000	24	2.22674
	14	oastl-A	P.syringae pv. tomato DC3000	24	3.79457
	15	oastl-A	P.syringae pv. tomato DC3000	24	3.88016
	16	oastl-A	MgCl2	24	0.910064
	17	oastl-A	MgCl2	24	0.306324
	18	oastl-A	MgCl2	24	0.180581
	19	oastl-A	MgCl2	24	0.373616
	20	oastl-A	MgCl2	24	0.565099
	21	oastl-B	P.syringae pv. tomato DC3000	24	5.10053
	22	oastl-B	P.syringae pv. tomato DC3000	24	0.945591
	23	oastl-B	P.syringae pv. tomato DC3000	24	3.51048
	24	oastl-B	P.syringae pv. tomato DC3000	24	6.34954
	25	oastl-B	P.syringae pv. tomato DC3000	24	2.39613
	26	oastl-B	MgCl2	24	0.39942
	27	oastl-B	MgCl2	24	0.112457
	28	oastl-B	MgCl2	24	0.137411
	29	oastl-B	MgCl2	24	0.273438
	30	oastl-B	MgCl2	24	0.166971
	31	oastl-C	P.syringae pv. tomato DC3000	24	6.16419
	32	oastl-C	P.syringae pv. tomato DC3000	24	3.3817
	33	oastl-C	P.syringae pv. tomato DC3000	24	5.16697
	34	oastl-C	P.syringae pv. tomato DC3000	24	3.30263
	35	oastl-C	P.syringae pv. tomato DC3000	24	4.6722
	36	oastl-C	MgCl2	24	0.42623
	37	oastl-C	MgCl2	24	0.292276
	38	oastl-C	MgCl2	24	0.207619
	39	oastl-C	MgCl2	24	0.230969

### Sheet: Fig. 4 (F) 
					nmol ∙ g-1 FW
	Sample	Genotype	leaf infiltration with?	hours past infection	Cysteine
	1	Col-0	nothing (control)	0	2.62935
	2	Col-0	nothing (control)	0	2.83906
	3	Col-0	nothing (control)	0	3.46557
	4	Col-0	nothing (control)	0	2.42154
	5	Col-0	nothing (control)	0	2.89753
	6	Col-0	nothing (control)	0	2.42206
	7	Col-0	nothing (control)	0	4.35352
	8	Col-0	nothing (control)	0	2.19011
	9	Col-0	nothing (control)	0	2.50092
	10	oastl-A	nothing (control)	0	2.72762
	11	oastl-A	nothing (control)	0	2.20769
	12	oastl-A	nothing (control)	0	2.52819
	13	oastl-A	nothing (control)	0	2.50648
	14	oastl-A	nothing (control)	0	2.15165
	15	oastl-A	nothing (control)	0	1.85948
	16	oastl-A	nothing (control)	0	2.16962
	17	oastl-A	nothing (control)	0	2.04317
	18	oastl-B	nothing (control)	0	2.93274
	19	oastl-B	nothing (control)	0	3.45309
	20	oastl-B	nothing (control)	0	3.04083
	21	oastl-B	nothing (control)	0	3.6137
	22	oastl-B	nothing (control)	0	3.49384
	23	oastl-B	nothing (control)	0	2.81732
	24	oastl-B	nothing (control)	0	3.46148
	25	oastl-B	nothing (control)	0	3.41085
	26	oastl-B	nothing (control)	0	3.01138
	27	oastl-B	nothing (control)	0	3.33507
	28	oastl-C	nothing (control)	0	3.14982
	29	oastl-C	nothing (control)	0	3.60933
	30	oastl-C	nothing (control)	0	2.65
	31	oastl-C	nothing (control)	0	3.43843
	32	oastl-C	nothing (control)	0	2.72529
	33	oastl-C	nothing (control)	0	2.89842
	34	oastl-C	nothing (control)	0	2.39894
	35	oastl-C	nothing (control)	0	3.05205
	36	oastl-C	nothing (control)	0	3.07295
	37	oastl-C	nothing (control)	0	2.81829
	38	Col-0	P.syringae pv. tomato DC3000	12	3.13381
	39	Col-0	P.syringae pv. tomato DC3000	12	2.64442
	40	Col-0	P.syringae pv. tomato DC3000	12	3.16611
	41	Col-0	P.syringae pv. tomato DC3000	12	3.19661
	42	Col-0	P.syringae pv. tomato DC3000	12	2.73087
	43	Col-0	MgCl2	12	3.07092
	44	Col-0	MgCl2	12	2.84318
	45	Col-0	MgCl2	12	2.70664
	46	Col-0	MgCl2	12	3.28571
	47	Col-0	MgCl2	12	2.3336
	48	oastl-A	P.syringae pv. tomato DC3000	12	2.77638
	49	oastl-A	P.syringae pv. tomato DC3000	12	2.2936
	50	oastl-A	P.syringae pv. tomato DC3000	12	2.63346
	51	oastl-A	P.syringae pv. tomato DC3000	12	2.61901
	52	oastl-A	P.syringae pv. tomato DC3000	12	4.125
	53	oastl-A	MgCl2	12	2.69062
	54	oastl-A	MgCl2	12	2.23065
	55	oastl-A	MgCl2	12	2.44589
	56	oastl-A	MgCl2	12	2.33555
	57	oastl-A	MgCl2	12	2.26579
	58	oastl-B	P.syringae pv. tomato DC3000	12	3.52369
	59	oastl-B	P.syringae pv. tomato DC3000	12	3.19768
	60	oastl-B	P.syringae pv. tomato DC3000	12	3.9597
	61	oastl-B	P.syringae pv. tomato DC3000	12	3.80313
	62	oastl-B	P.syringae pv. tomato DC3000	12	3.79291
	63	oastl-B	MgCl2	12	3.12267
	64	oastl-B	MgCl2	12	2.97209
	65	oastl-B	MgCl2	12	3.05551
	66	oastl-B	MgCl2	12	3.39054
	67	oastl-B	MgCl2	12	2.69938
	68	oastl-C	P.syringae pv. tomato DC3000	12	2.95495
	69	oastl-C	P.syringae pv. tomato DC3000	12	3.90398
	70	oastl-C	P.syringae pv. tomato DC3000	12	3.67586
	71	oastl-C	P.syringae pv. tomato DC3000	12	4.57474
	72	oastl-C	P.syringae pv. tomato DC3000	12	3.29963
	73	oastl-C	MgCl2	12	2.42687
	74	oastl-C	MgCl2	12	2.89617
	75	oastl-C	MgCl2	12	2.39347
	76	oastl-C	MgCl2	12	2.80446
	77	oastl-C	MgCl2	12	2.6226
	78	Col-0	P.syringae pv. tomato DC3000	24	13.6776
	79	Col-0	P.syringae pv. tomato DC3000	24	13.5659
	80	Col-0	P.syringae pv. tomato DC3000	24	15.5771
	81	Col-0	P.syringae pv. tomato DC3000	24	14.7203
	82	Col-0	P.syringae pv. tomato DC3000	24	12.6115
	83	Col-0	MgCl2	24	3.69964
	84	Col-0	MgCl2	24	3.975
	85	Col-0	MgCl2	24	3.76217
	86	Col-0	MgCl2	24	3.46645
	87	Col-0	MgCl2	24	2.93466
	88	oastl-A	P.syringae pv. tomato DC3000	24	10.197
	89	oastl-A	P.syringae pv. tomato DC3000	24	12.2558
	90	oastl-A	P.syringae pv. tomato DC3000	24	11.2337
	91	oastl-A	P.syringae pv. tomato DC3000	24	8.4387
	92	oastl-A	P.syringae pv. tomato DC3000	24	9.28011
	93	oastl-A	MgCl2	24	3.90267
	94	oastl-A	MgCl2	24	2.58989
	95	oastl-A	MgCl2	24	2.74855
	96	oastl-A	MgCl2	24	2.51265
	97	oastl-A	MgCl2	24	3.72591
	98	oastl-B	P.syringae pv. tomato DC3000	24	14.3581
	99	oastl-B	P.syringae pv. tomato DC3000	24	11.6277
	100	oastl-B	P.syringae pv. tomato DC3000	24	14.9161
	101	oastl-B	P.syringae pv. tomato DC3000	24	16.294
	102	oastl-B	P.syringae pv. tomato DC3000	24	13.333
	103	oastl-B	MgCl2	24	3.90017
	104	oastl-B	MgCl2	24	2.83486
	105	oastl-B	MgCl2	24	3.81871
	106	oastl-B	MgCl2	24	4.1086
	107	oastl-B	MgCl2	24	5.9714
	108	oastl-C	P.syringae pv. tomato DC3000	24	12.0191
	109	oastl-C	P.syringae pv. tomato DC3000	24	12.5198
	110	oastl-C	P.syringae pv. tomato DC3000	24	14.2808
	111	oastl-C	P.syringae pv. tomato DC3000	24	11.3583
	112	oastl-C	P.syringae pv. tomato DC3000	24	13.5446
	113	oastl-C	MgCl2	24	3.17637
	114	oastl-C	MgCl2	24	5.10116
	115	oastl-C	MgCl2	24	3.28504
	116	oastl-C	MgCl2	24	2.95564
	117	Col-0	P.syringae pv. tomato DC3000	48	15.9417
	118	Col-0	P.syringae pv. tomato DC3000	48	23.28
	119	Col-0	P.syringae pv. tomato DC3000	48	22.6159
	120	Col-0	P.syringae pv. tomato DC3000	48	17.4621
	121	Col-0	P.syringae pv. tomato DC3000	48	15.3141
	122	Col-0	MgCl2	48	3.38055
	123	Col-0	MgCl2	48	3.63885
	124	Col-0	MgCl2	48	3.00301
	125	Col-0	MgCl2	48	2.91017
	127	oastl-A	P.syringae pv. tomato DC3000	48	13.486
	128	oastl-A	P.syringae pv. tomato DC3000	48	13.4714
	129	oastl-A	P.syringae pv. tomato DC3000	48	18.0304
	130	oastl-A	P.syringae pv. tomato DC3000	48	20.4401
	131	oastl-A	P.syringae pv. tomato DC3000	48	14.666
	132	oastl-A	MgCl2	48	2.8465
	133	oastl-A	MgCl2	48	2.41907
	134	oastl-A	MgCl2	48	2.09449
	135	oastl-A	MgCl2	48	2.25424
	136	oastl-A	MgCl2	48	2.67542
	137	oastl-B	P.syringae pv. tomato DC3000	48	16.0045
	138	oastl-B	P.syringae pv. tomato DC3000	48	16.5065
	139	oastl-B	P.syringae pv. tomato DC3000	48	24.2372
	140	oastl-B	P.syringae pv. tomato DC3000	48	19.0818
	141	oastl-B	P.syringae pv. tomato DC3000	48	15.5711
	142	oastl-B	MgCl2	48	5.93139
	143	oastl-B	MgCl2	48	4.00238
	144	oastl-B	MgCl2	48	4.02131
	145	oastl-B	MgCl2	48	4.94183
	147	oastl-C	P.syringae pv. tomato DC3000	48	15.3534
	148	oastl-C	P.syringae pv. tomato DC3000	48	34.8744
	149	oastl-C	P.syringae pv. tomato DC3000	48	20.9367
	150	oastl-C	P.syringae pv. tomato DC3000	48	24.7631
	151	oastl-C	P.syringae pv. tomato DC3000	48	19.8341
	152	oastl-C	MgCl2	48	1.96317
	153	oastl-C	MgCl2	48	3.16611
	154	oastl-C	MgCl2	48	3.20286
	155	oastl-C	MgCl2	48	2.89452
	156	oastl-C	MgCl2	48	3.20726
	157	Col-0	P.syringae pv. tomato DC3000	72	12.002
	158	Col-0	P.syringae pv. tomato DC3000	72	11.6551
	159	Col-0	P.syringae pv. tomato DC3000	72	13.9164
	160	Col-0	P.syringae pv. tomato DC3000	72	13.7429
	161	Col-0	P.syringae pv. tomato DC3000	72	10.9206
	162	Col-0	MgCl2	72	3.05551
	163	Col-0	MgCl2	72	2.993
	164	Col-0	MgCl2	72	3.01315
	165	Col-0	MgCl2	72	3.21372
	166	Col-0	MgCl2	72	2.76617
	167	oastl-A	P.syringae pv. tomato DC3000	72	12.0742
	168	oastl-A	P.syringae pv. tomato DC3000	72	10.3763
	169	oastl-A	P.syringae pv. tomato DC3000	72	10.7523
	170	oastl-A	P.syringae pv. tomato DC3000	72	12.6587
	171	oastl-A	P.syringae pv. tomato DC3000	72	12.4684
	172	oastl-A	MgCl2	72	2.12069
	173	oastl-A	MgCl2	72	1.94731
	174	oastl-A	MgCl2	72	1.87449
	175	oastl-A	MgCl2	72	2.53608
	176	oastl-A	MgCl2	72	2.46898
	177	oastl-B	P.syringae pv. tomato DC3000	72	13.0659
	178	oastl-B	P.syringae pv. tomato DC3000	72	14.8017
	179	oastl-B	P.syringae pv. tomato DC3000	72	10.6397
	180	oastl-B	P.syringae pv. tomato DC3000	72	12.2698
	181	oastl-B	P.syringae pv. tomato DC3000	72	16.6857
	182	oastl-B	MgCl2	72	3.91252
	183	oastl-B	MgCl2	72	3.62343
	184	oastl-B	MgCl2	72	3.72371
	185	oastl-B	MgCl2	72	4.09144
	186	oastl-B	MgCl2	72	4.14162
	187	oastl-C	P.syringae pv. tomato DC3000	72	12.0813
	188	oastl-C	P.syringae pv. tomato DC3000	72	13.6617
	189	oastl-C	P.syringae pv. tomato DC3000	72	13.8661
	190	oastl-C	P.syringae pv. tomato DC3000	72	16.0281
	191	oastl-C	P.syringae pv. tomato DC3000	72	13.28
	192	oastl-C	MgCl2	72	2.91337
	193	oastl-C	MgCl2	72	2.86602
	194	oastl-C	MgCl2	72	2.83244
	195	oastl-C	MgCl2	72	2.91209
	196	oastl-C	MgCl2	72	3.74081

### Sheet: Fig. 4 (G)
					nmol ∙ g-1 FW
	Sample	Genotype	leaf infiltration with?	hours past infection	Glutathione
	1	Col-0	nothing (control)	0	79.7628
	2	Col-0	nothing (control)	0	83.1526
	3	Col-0	nothing (control)	0	94.2048
	4	Col-0	nothing (control)	0	93.4258
	5	Col-0	nothing (control)	0	75.4806
	6	Col-0	nothing (control)	0	70.911
	7	Col-0	nothing (control)	0	114.267
	8	Col-0	nothing (control)	0	70.4595
	9	Col-0	nothing (control)	0	72.2388
	10	oastl-A	nothing (control)	0	76.3303
	11	oastl-A	nothing (control)	0	66.5632
	12	oastl-A	nothing (control)	0	74.6566
	13	oastl-A	nothing (control)	0	67.9903
	14	oastl-A	nothing (control)	0	64.9901
	15	oastl-A	nothing (control)	0	63.9539
	16	oastl-A	nothing (control)	0	63.3974
	17	oastl-A	nothing (control)	0	55.2338
	18	oastl-B	nothing (control)	0	73.5738
	19	oastl-B	nothing (control)	0	83.084
	20	oastl-B	nothing (control)	0	96.7002
	21	oastl-B	nothing (control)	0	87.6008
	22	oastl-B	nothing (control)	0	87.3039
	23	oastl-B	nothing (control)	0	76.8235
	24	oastl-B	nothing (control)	0	92.2248
	25	oastl-B	nothing (control)	0	92.3111
	26	oastl-B	nothing (control)	0	74.6907
	27	oastl-B	nothing (control)	0	100.557
	28	oastl-C	nothing (control)	0	73.8673
	29	oastl-C	nothing (control)	0	90.4329
	30	oastl-C	nothing (control)	0	74.5417
	31	oastl-C	nothing (control)	0	80.5115
	32	oastl-C	nothing (control)	0	68.5906
	33	oastl-C	nothing (control)	0	76.7147
	34	oastl-C	nothing (control)	0	67.6791
	35	oastl-C	nothing (control)	0	81.7629
	36	oastl-C	nothing (control)	0	82.682
	37	oastl-C	nothing (control)	0	69.0519
	38	Col-0	P.syringae pv. tomato DC3000	12	65.2639
	39	Col-0	P.syringae pv. tomato DC3000	12	61.6143
	40	Col-0	P.syringae pv. tomato DC3000	12	56.0561
	41	Col-0	P.syringae pv. tomato DC3000	12	78.9733
	42	Col-0	P.syringae pv. tomato DC3000	12	51.2796
	43	Col-0	MgCl2	12	59.1233
	44	Col-0	MgCl2	12	58.9557
	45	Col-0	MgCl2	12	63.9984
	46	Col-0	MgCl2	12	57.1357
	47	Col-0	MgCl2	12	56.6951
	48	oastl-A	P.syringae pv. tomato DC3000	12	48.062
	49	oastl-A	P.syringae pv. tomato DC3000	12	41.5097
	50	oastl-A	P.syringae pv. tomato DC3000	12	58.8271
	51	oastl-A	P.syringae pv. tomato DC3000	12	53.1519
	52	oastl-A	P.syringae pv. tomato DC3000	12	75.2
	53	oastl-A	MgCl2	12	69.2176
	54	oastl-A	MgCl2	12	46.0897
	55	oastl-A	MgCl2	12	56.8434
	56	oastl-A	MgCl2	12	53.1807
	57	oastl-A	MgCl2	12	60.6754
	58	oastl-B	P.syringae pv. tomato DC3000	12	74.9032
	59	oastl-B	P.syringae pv. tomato DC3000	12	70.2382
	60	oastl-B	P.syringae pv. tomato DC3000	12	65.4285
	61	oastl-B	P.syringae pv. tomato DC3000	12	73.6315
	62	oastl-B	P.syringae pv. tomato DC3000	12	79.0121
	63	oastl-B	MgCl2	12	76.4936
	64	oastl-B	MgCl2	12	80.3946
	65	oastl-B	MgCl2	12	68.7646
	66	oastl-B	MgCl2	12	64.4038
	67	oastl-B	MgCl2	12	80.8286
	68	oastl-C	P.syringae pv. tomato DC3000	12	52.3987
	69	oastl-C	P.syringae pv. tomato DC3000	12	55.9707
	70	oastl-C	P.syringae pv. tomato DC3000	12	56.7824
	71	oastl-C	P.syringae pv. tomato DC3000	12	56.5512
	72	oastl-C	P.syringae pv. tomato DC3000	12	56.6449
	73	oastl-C	MgCl2	12	60.9285
	74	oastl-C	MgCl2	12	55.7862
	75	oastl-C	MgCl2	12	46.9222
	76	oastl-C	MgCl2	12	79.348
	77	oastl-C	MgCl2	12	57.0765
	78	Col-0	P.syringae pv. tomato DC3000	24	164.008
	79	Col-0	P.syringae pv. tomato DC3000	24	189.582
	80	Col-0	P.syringae pv. tomato DC3000	24	190.464
	81	Col-0	P.syringae pv. tomato DC3000	24	200.403
	82	Col-0	P.syringae pv. tomato DC3000	24	191.483
	83	Col-0	MgCl2	24	99.7716
	84	Col-0	MgCl2	24	107.683
	85	Col-0	MgCl2	24	96.7723
	86	Col-0	MgCl2	24	122.357
	87	Col-0	MgCl2	24	94.2432
	88	oastl-A	P.syringae pv. tomato DC3000	24	157.381
	89	oastl-A	P.syringae pv. tomato DC3000	24	171.422
	90	oastl-A	P.syringae pv. tomato DC3000	24	171.911
	91	oastl-A	P.syringae pv. tomato DC3000	24	162.617
	92	oastl-A	P.syringae pv. tomato DC3000	24	163.236
	93	oastl-A	MgCl2	24	99.8398
	94	oastl-A	MgCl2	24	75.9908
	95	oastl-A	MgCl2	24	94.5374
	96	oastl-A	MgCl2	24	83.9942
	97	oastl-A	MgCl2	24	97.7641
	98	oastl-B	P.syringae pv. tomato DC3000	24	187.962
	99	oastl-B	P.syringae pv. tomato DC3000	24	164.34
	100	oastl-B	P.syringae pv. tomato DC3000	24	181.266
	101	oastl-B	P.syringae pv. tomato DC3000	24	198.194
	102	oastl-B	P.syringae pv. tomato DC3000	24	186.542
	103	oastl-B	MgCl2	24	96.9874
	104	oastl-B	MgCl2	24	104.234
	105	oastl-B	MgCl2	24	113.087
	106	oastl-B	MgCl2	24	102.534
	107	oastl-B	MgCl2	24	99.7667
	108	oastl-C	P.syringae pv. tomato DC3000	24	167.849
	109	oastl-C	P.syringae pv. tomato DC3000	24	159.714
	110	oastl-C	P.syringae pv. tomato DC3000	24	167.019
	111	oastl-C	P.syringae pv. tomato DC3000	24	181.834
	112	oastl-C	P.syringae pv. tomato DC3000	24	179.368
	113	oastl-C	MgCl2	24	85.1463
	114	oastl-C	MgCl2	24	112.933
	115	oastl-C	MgCl2	24	90.1412
	116	oastl-C	MgCl2	24	86.4789
	117	Col-0	P.syringae pv. tomato DC3000	48	202.23
	118	Col-0	P.syringae pv. tomato DC3000	48	206.7
	119	Col-0	P.syringae pv. tomato DC3000	48	192.45
	120	Col-0	P.syringae pv. tomato DC3000	48	203.98
	121	Col-0	P.syringae pv. tomato DC3000	48	203.34
	122	Col-0	MgCl2	48	168.26
	123	Col-0	MgCl2	48	165.31
	124	Col-0	MgCl2	48	129.82
	125	Col-0	MgCl2	48	145.51
	126	Col-0	MgCl2	48	164.25
	127	oastl-A	P.syringae pv. tomato DC3000	48	213.45
	128	oastl-A	P.syringae pv. tomato DC3000	48	205.2
	129	oastl-A	P.syringae pv. tomato DC3000	48	191.74
	130	oastl-A	P.syringae pv. tomato DC3000	48	205.56
	131	oastl-A	P.syringae pv. tomato DC3000	48	192.36
	132	oastl-A	MgCl2	48	132.11
	133	oastl-A	MgCl2	48	120.52
	134	oastl-A	MgCl2	48	118.76
	135	oastl-A	MgCl2	48	108.25
	136	oastl-A	MgCl2	48	130.24
	137	oastl-B	P.syringae pv. tomato DC3000	48	234.14
	138	oastl-B	P.syringae pv. tomato DC3000	48	235.22
	139	oastl-B	P.syringae pv. tomato DC3000	48	238.02
	140	oastl-B	P.syringae pv. tomato DC3000	48	239.04
	141	oastl-B	P.syringae pv. tomato DC3000	48	210.25
	142	oastl-B	MgCl2	48	224.11
	143	oastl-B	MgCl2	48	162.23
	144	oastl-B	MgCl2	48	190.88
	145	oastl-B	MgCl2	48	202.3
	146	oastl-C	P.syringae pv. tomato DC3000	48	196.01
	147	oastl-C	P.syringae pv. tomato DC3000	48	226.53
	148	oastl-C	P.syringae pv. tomato DC3000	48	192.96
	149	oastl-C	P.syringae pv. tomato DC3000	48	202.36
	150	oastl-C	P.syringae pv. tomato DC3000	48	223.41
	151	oastl-C	MgCl2	48	143.61
	152	oastl-C	MgCl2	48	157.24
	153	oastl-C	MgCl2	48	161.85
	154	oastl-C	MgCl2	48	156.86
	155	oastl-C	MgCl2	48	142.61
	156	Col-0	P.syringae pv. tomato DC3000	72	131.7
	157	Col-0	P.syringae pv. tomato DC3000	72	158.47
	158	Col-0	P.syringae pv. tomato DC3000	72	137.67
	159	Col-0	P.syringae pv. tomato DC3000	72	128.38
	160	Col-0	P.syringae pv. tomato DC3000	72	140.1
	161	Col-0	MgCl2	72	141.54
	162	Col-0	MgCl2	72	108.48
	163	Col-0	MgCl2	72	121.18
	164	Col-0	MgCl2	72	128.3
	165	Col-0	MgCl2	72	127.98
	166	oastl-A	P.syringae pv. tomato DC3000	72	145.87
	167	oastl-A	P.syringae pv. tomato DC3000	72	116.07
	168	oastl-A	P.syringae pv. tomato DC3000	72	156.9
	169	oastl-A	P.syringae pv. tomato DC3000	72	138.23
	170	oastl-A	P.syringae pv. tomato DC3000	72	143.36
	171	oastl-A	MgCl2	72	86.96
	172	oastl-A	MgCl2	72	82.54
	173	oastl-A	MgCl2	72	95.65
	174	oastl-A	MgCl2	72	102.09
	175	oastl-A	MgCl2	72	108.43
	176	oastl-B	P.syringae pv. tomato DC3000	72	158.17
	177	oastl-B	P.syringae pv. tomato DC3000	72	172.8
	178	oastl-B	P.syringae pv. tomato DC3000	72	147.02
	179	oastl-B	P.syringae pv. tomato DC3000	72	162.85
	180	oastl-B	P.syringae pv. tomato DC3000	72	172.67
	181	oastl-B	MgCl2	72	133.68
	182	oastl-B	MgCl2	72	143.98
	183	oastl-B	MgCl2	72	136.99
	184	oastl-B	MgCl2	72	149.5
	185	oastl-B	MgCl2	72	136.99
	186	oastl-C	P.syringae pv. tomato DC3000	72	171.91
	187	oastl-C	P.syringae pv. tomato DC3000	72	155.42
	188	oastl-C	P.syringae pv. tomato DC3000	72	181.91
	189	oastl-C	P.syringae pv. tomato DC3000	72	168.42
	190	oastl-C	P.syringae pv. tomato DC3000	72	168.79
	191	oastl-C	MgCl2	72	141.27
	192	oastl-C	MgCl2	72	120.17
	193	oastl-C	MgCl2	72	136.47
	194	oastl-C	MgCl2	72	124.83
	195	oastl-C	MgCl2	72	159.09
